# Impact of vitamin D deficiency on defective endometrial decidualization and the repressive role of vitamin D receptor (VDR) in the epigenomic network

**DOI:** 10.1101/2025.11.14.688535

**Authors:** MyeongJin Yi, Skylar G Montague Redecke, Tianyuan Wang, Austin Bell-Hensley, Shuyun Li, Abdull J. Massri, Anne Marie Z. Jukic, Francesco J. DeMayo

**Affiliations:** Reproductive and Developmental Biology Laboratory, National Institute of Environmental Health Sciences, National Institutes of Health, Research Triangle Park, North Carolina, 27709, United States; Integrative Bioinformatics Supportive Group, National Institute of Environmental Health Sciences, National Institutes of Health, Research Triangle Park, North Carolina, 27709, United States; Epidemiology Branch, National Institute of Environmental Health Sciences, National Institutes of Health, Research Triangle Park, North Carolina, 27709, United States

**Author notes:** Corresponding authors: National Institute of Environmental Health Sciences, National Institutes of Health, Research Triangle Park, North Carolina, 27709, United States. E-mail addresses (F.J. DeMayo), (A.M.Z. Jukic).

**Keywords:** Vitamin D, VDR, decidualization, pregnancy, epigenomics, transcriptomics

## Abstract

Identifying the factors that regulate female reproduction is crucial to understanding how the environment affects female reproductive health. The vitamin D receptor (VDR) and its ligands (primarily 1,25(OH)_2_D_3_) have a recognized role in calcium homeostasis; however, their broader impact on female reproduction remains underexplored. We demonstrate that the VDR and its ligands are involved in the hormonal induction of uterine decidualization. Mice fed a vitamin D-deficient diet displayed an impaired hormonally induced decidual response. In a human telomerase reverse transcriptase-immortalized human endometrial stromal cell line (T-HESC), VDR decreased during in vitro decidualization. Small interfering RNA (siRNA) knockdown of VDR in T-HESC enhanced in vitro decidualization, while overexpression of VDR inhibited it. Chromatin accessibility and histone modification analyses revealed that VDR functions as a chromatin regulator, restricting accessibility and repressing transcription in specific genomic regions. Transcriptomic analyses confirmed that VDR broadly modulates gene expression, with most ligand-mediated effects occurring through the VDR. These findings identify VDR as a key regulator of transcriptional and chromatin landscapes in human endometrial stromal cells, offering novel insights into vitamin D signaling in reproduction. This study highlights the potential of targeting vitamin D pathways to treat uterine disorders associated with impaired decidualization and reduced fertility.

**Graphical Abstract:** 
