## Supplementary Table 1 for "Impact of vitamin D deficiency on defective endometrial decidualization and the repressive role of vitamin D receptor (VDR) in the epigenomic network"

### Sheet: KeySources
Reagent type (species) or resource	Designation	Source or reference	Identifiers
Genetic reagent (M. musculus)	C57BL/6J	Jackson Laboratory, ME, USA	664
Rodent chow	Vitamin D adjusted diet	Inotiv Teklad (formerly Envigo), IN, USA	TD. 10415
Rodent chow	Vitamin D deficient diet	Inotiv Teklad (formerly Envigo), IN, USA	TD. 09116
Cell line	hTERT-immortalized endometrial stromal cells (T-HESCs)	American Type Culture Collection (ATCC), VA, USA	CRL-4003
Chemical compound	Sesame oil	Sigma-Aldrich, MO, USA	S3547
Chemical compound	Lipofectamine RNAiMAX	Invitrogen, MA, USA	13778150
Chemical compound	ON-TARGETplus Human VDR siRNA	Dharmacon, CO, USA	L-003448-00-0050
Chemical compound	ON-TARGETplus Non-targeting Control Pool	Dharmacon, CO, USA	D-001810-10-50
Chemical compound	1α,25-dihydroxy vitamin D3 (1,25(OH)2D3, calcitriol)	Cayman, MI, USA	71820
Chemical compound	Ethyl alcohol	Warner Graham, MD, USA	64-17-5
Chemical compound	Isopropyl alcohol	JT Baker, PA, USA	9084-01
Chemical compound	Methyl alcohol	Avantor (formerly Macron), PA, USA	3016-02
Chemical compound	Chloroform	Avantor (formerly Macron), PA, USA	4440-04
Chemical compound	Dimethyl sulfoxide (DMSO)	Sigma-Aldrich, MO, USA	D2650
Chemical compound	Dulbecco's Modified Eagle Medium/Nutrient Mixture F-12 (DMEM/F12)	Gibco	11330032
Chemical compound	Fetal bovine serum (FBS)	Gibco	10082147
Chemical compound	Penicillin-Streptomycin	Sigma-Aldrich, MO, USA	P0781
Chemical compound	0.25% Trypsin-EDTA	Gibco	25200056
Chemical compound	Optimized minimum essential medium (Opti-MEM)	Gibco	31985070
Chemical compound	Charcoal stripped FBS	Gibco	12676029
Chemical compound	Bovine serum albumin (BSA)	Sigma-Aldrich, MO, USA	A7906
Chemical compound	17β-estradiol	Sigma-Aldrich, MO, USA	E8875
Chemical compound	Medroxy progesterone acetate	Sigma-Aldrich, MO, USA	P0130
Chemical compound	Dibutyryl cyclic-AMP sodium salt (db-cAMP)	Sigma-Aldrich, MO, USA	D0627
Chemical compound	SsoAdvanced Universal SYBR Green Supermix	Bio-Rad	1725275
Chemical compound	SsoAdvanced Universal Probes Supermix	Bio-Rad	1725285
Chemical compound	Protease & Phosphatase single-use inhibitor cocktail	Halt - Thermo Scientific	78442
Chemical compound	10% Mini-PROTEAN TGX Precast Protein Gel	Bio-Rad	4561035
Chemical compound	Clarity Western ECL Substrate	Bio-Rad	1705061
Chemical compound	Tween-20	Bio-Rad	1706531
Chemical compound	Bio-Rad Protein Assay Dye Reagent	Bio-Rad	5000006
Chemical compound	RIPA lysis buffer	Pierce - Thermo Scientific	89901
Chemical compound	Polyvinylidene fluoride (PVDF) membrane	Thermo Scientific	88518
Antibody	Rabbit IgG	Santa Cruz	sc-2027
Antibody	Tri-Methyl-Histone H3 (Lys4) (C42D8) H3K4me3 Rabbit mAb	Cell Signaling	9751T
Antibody	Tri-Methyl-Histone H3 (Lys27) H3K27me3 (C36B11) Rabbit mAb	Cell Signaling	9733T
Antibody	Acetyl-Histone H3 (Lys27) (D5E4) H3K27ac Rabbit mAb	Cell Signaling	8173T
Antibody	Vitamin D3 Receptor (D2K6W) Rabbit mAb	Cell Signaling	12550
Antibody	beta-Actin Rabbit	Cell Signaling	4967
Commercial assay or kit	CUTANA CUT&RUN kit ver 3	EpiCypher	14-1048
Commercial assay or kit	NEBNext® Ultra™ II DNA Library Prep Kit for Illumina	New England Biolabs	E7645L
Commercial assay or kit	NEBNext® Multiplex Oligos for Illumina® (Index Primers Set 1)	New England Biolabs	E7335S
Commercial assay or kit	NEBNext® Multiplex Oligos for Illumina® (Index Primers Set 2)	New England Biolabs	E7500S
Commercial assay or kit	Mouse Rat 25-OH Vitamin D ELISA	Eagle Biosciences	VID21-K01
Commercial assay or kit	Mouse Parathyroid Hormone (PTH) ELISA	ARP-American Research Products, Inc.	CEA866Mu
Commercial assay or kit	High-Capacity cDNA Reverse Transcription Kit	Applied Biosystems	4368814
Commercial assay or kit	Qubit double-stranded (ds) DNA high sensitivity (HS) assay kit	Invitrogen	Q32854
Commercial assay or kit	Qubit RNA high sensitivity (HS) assay kit	Invitrogen	Q32852
Software, algorithm	GraphPad Prism 10	GraphPad software
Software, algorithm	Partek Genomics Suite 7.0	Partek Inc.	https://www.partek.com/partek-genomics-suite/
Software, algorithm	RStudio-2025.05.0-496	Posit PBC	https://posit.co/download/rstudio-desktop/
Software, algorithm	R 4.5.0	Posit PBC	https://cran.rstudio.com/
Software, algorithm	Ingenuity Pathway Analysis (IPA)	Qiagen	https://analysis.ingenuity.com/pa/installer/select
Software, algorithm	Database for Annotation, Visualization, and Integrated Discovery (DAVID)	National Institutes of Health (NIH)	https://davidbioinformatics.nih.gov/
Analyzer	ChemiDoc Imaging System	Bio-Rad
Analyzer	SpectraMax i3x	Molecular Devices
Analyzer	TapeStation	Agilent
Analyzer	Qubit 4 Fluorometer	Thermo Scientific
Analyzer	CFX Connet Real-Time System	Bio-Rad

### Sheet: MouseDietInfo
Vitamin D Sufficient Diet (1000 IU/kg, TD.10415)				Vitamin D Deficient Diet (0 IU/kg, TD.09116)
Formula		g/Kg		Formula		g/Kg
Casein, "Vitamin-Free" Test		180		Casein, "Vitamin-Free" Test		180
L-Cystine		2		L-Cystine		2
Dextrose, monohydrate		644.16		Dextrose, monohydrate		644.16
Corn oil		100		Corn oil		100
Cellulose		30		Cellulose		30
Mineral Miz, Ca-P Deficient (79055)		13.37		Mineral Miz, Ca-P Deficient (79055)		13.37
Calcium Carbonate		11.63		Calcium Carbonate		11.63
Potassium Phosphate, dibasic		4.9		Potassium Phosphate, dibasic		4.9
Potassium Phosphate, monobasic		3.9		Potassium Phosphate, monobasic		3.9
Corn Starch		1.2214		Corn Starch		1.2214
Choline Dihydrogen Citrate		3.497		Choline Dihydrogen Citrate		3.497
Vitamin E, DL-alpha tocopherol acetate (500 IU/g)		0.242		Vitamin E, DL-alpha tocopherol acetate (500 IU/g)		0.242
Vitamin A Palmitate (500,000 IU/g)		0.0396		Vitamin A Palmitate (500,000 IU/g)		0.0396
Vitamin D3, Cholecalciferol (50,000 IU/g in sucrose)		0.02		Vitamin D3, Cholecalciferol (50,000 IU/g in sucrose)		0
Vitamin Miz, w/o choline, A, D, E (83171)		5		Vitamin Miz, w/o choline, A, D, E (83171)		5
Ethoxyquin, antioxidant		0.02		Ethoxyquin, antioxidant		0.02
				Blue Food Color		0.1
Selected Nutrient Information
	% by weight	% kcal from			% by weight	% kcal from
Protein	16.4	16.7		Protein	16.4	16.7
Carbohydrate	59.2	60.3		Carbohydrate	59.2	60.3
Fat	10	22.9		Fat	10	22.9
Kcal/g	3.9			Kcal/g	3.9

### Sheet: List of Abbreviations
Abbreviation	Description
VDR	Vitamin D receptor
hESC	Human endometrial stromal cell
hTERT	Human telomerase reverse transcriptase
T-HESC	Human telomerase reverse transcriptase-immortalized human endometrial stromal cell
siRNA	Small interfering RNA
TSS	Transcription start site
H3K27me3	Histone H3 lysine 27 trimethylation
H3K27ac	Histone H3 lysine 27 acetylation
H3K4me3	Histone H3 lysine 4 trimethylation
1,25(OH)2D3	1alpha,25-dihydroxyvitamin D3; calcitriol
IVF	In vitro fertilization
25(OH)D	25-hydroxyvitamin D
PCOS	Polycystic ovary syndrome
PRL	Prolactin
IGFBP1	Insulin-like growth factor binding protein 1
CMB	Comparative medicine branch
ACUC	Animal care and use committee
FBS	Fetal bovine serum
DMEM/F12	Dulbecco's modified eagle medium/nutrient mixture F-12
Opti-MEM	Optimized minimum essential medium
HA	Hemagglutinin
pLenti	Lentiviral expression plasmid
GFP	Green fluorescent
MOI	Multiplicity of infection
hr	Hour(s)
MPA	Medroxyprogesterone acetate
db-cAMP	Dibutyryl cyclic adenosine monophosphate
qRT-PCR	Quantitative real-time PCR
Bmp2	Bone morphogenetic protein 2
Wnt4	Wingless-related integration site 4
Prl8a2	Prolactin family 8, subfamily a, member 2
Pgr	Progesterone receptor
18S	Eukaryotic 18S ribosomal RNA
DEG	Differentially expressed gene
FPKM	Fragments per kilobase of transcript per million mapped reads
FDR	False discovery rate
FC	Fold change
HOMER	Hypergeometric optimization of motif enrichment
ANOVA	Analysis of variance
ATAC-seq	Assay for transposase-accessible chromatin with sequencing
CUT&RUN	Cleavage under targets and release using nuclease
PCA	Principal component analysis
CYP24A1	Cytochrome P450 family 24 subfamily A member 1
EFL1	Elongation factor-like GTPase 1
VEGFA	Vascular endothelial growth factor A
VDRE	Vitamin D response element
